# mRNA-LNP therapy restores systemic nucleoside imbalance in a mitochondrial DNA depletion syndrome

**DOI:** 10.64898/2026.09.08.750057

**Authors:** Nissa L Carrodus, Jenny J Yang, Javier Ramón, Keira Turner, Yamini M Kanse, Stavroula Petridi, Zitian Xiao, Abhilesh Dhawanjewar, Theodore E Leonard, George Nolan, Annelies Quaegebeur, Ramon Martí, Seth W Cheetham, Jelle van den Ameele

## Abstract

Mitochondrial DNA depletion syndromes (MDS) are inherited conditions caused by pathogenic variants in mitochondrial DNA maintenance genes. Most MDS are severe, fatal and incurable conditions. Mitochondrial neurogastrointestinal encephalomyopathy (MNGIE) is an MDS resulting from loss-of-function mutations in the *TYMP* gene, encoding Thymidine Phosphorylase (TP). Systemic nucleoside accumulation caused by TP deficiency disrupts mitochondrial nucleotide homeostasis, which underlies disease progression and mortality. Current treatments, including liver and hematopoietic stem cell transplantation, partially restore TP activity but are invasive, carry substantial risk and are limited by donor availability. Here, we establish *TYMP*-mRNA in lipid nanoparticles (*hTYMP*-mRNA-LNPs) as a safe non-viral protein-replacement therapy for MNGIE. Intravenous administration of *hTYMP*-mRNA-LNPs induced robust hepatic TP expression in a mouse model of MNGIE, was well tolerated and restored circulating nucleosides to wild-type levels within hours, lasting up to three weeks, at a preclinical minimally effective dose of 0.25mg/kg. To facilitate repeat administration and patient access, we demonstrate enhanced efficiency of subcutaneous mRNA-LNP delivery by co-administration of recombinant or mRNA-encoded (*SPAM1*-mRNA-LNPs) hyaluronidase, achieving effective hepatic TP expression and systemic nucleoside clearance. These findings establish mRNA-LNP-mediated protein replacement as a therapeutic strategy for a primary mitochondrial disease where transient liver-targeted expression is sufficient to correct a systemic metabolic defect. More broadly, our results support the development of mRNA-LNP therapeutics and their subcutaneous delivery as a generalizable platform for treating monogenic diseases, through repeatable, non-viral protein replacement.
