## Supplementary material for "mRNA-LNP therapy restores systemic nucleoside imbalance in a mitochondrial DNA depletion syndrome": Table S2

### Sheet: Intravenous
Sample	Batch	Mouse ID	Sex	mRNA	Time	Dose (mg/kg)	dThd (uM)	dUrd (uM)	rUrd (uM)
1	1	15.1a	M	TYMP	baseline	0.5	6.17417	3.70867	4.85583
2	1	15.1b	M	GFP	baseline	0.5	8.6435	5.725	4.15467
3	2	15.1c	M	GFP	baseline	0.5	7.0165	5.14867	6.00167
4	2	15.1d	M	TYMP	baseline	0.5	7.0955	5.81733	5.43983
5	1	15.1e	F	GFP	baseline	0.5	9.19483	6.02983	2.36933
6	1	15.1f	F	TYMP	baseline	0.5	11.2863	8.3835	4.2035
7	2	15.1g	F	TYMP	baseline	0.5	9.3875	7.27117	3.73567
8	2	15.1h	F	GFP	baseline	0.5	9.689	7.52933	3.594
9	1	15.1a	M	TYMP	24hrs	0.5	0.688667	0.315833	3.78933
10	1	15.1b	M	GFP	24hrs	0.5	5.81533	3.975	3.73267
11	2	15.1c	M	GFP	24hrs	0.5	5.09383	3.5025	2.55283
12	2	15.1d	M	TYMP	24hrs	0.5	1.22767	0.561333	7.921
13	1	15.1e	F	GFP	24hrs	0.5	8.59833	5.64167	3.97883
14	1	15.1f	F	TYMP	24hrs	0.5	0.863333	0.365167	6.59483
15	2	15.1g	F	TYMP	24hrs	0.5	1.31167	1.2495	4.4905
16	2	15.1h	F	GFP	24hrs	0.5	10.8932	8.09783	4.91617
17	2	15.1a	M	TYMP	2hr	0.5	0.733167	0.435833	4.271
18	2	15.1f	F	TYMP	2hr	0.5	1.6335	1.24017	5.78967
19	2	15.1d	M	TYMP	4hr	0.5	1.31033	1.0985	4.49217
20	2	15.1g	F	TYMP	4hr	0.5	1.1915	1.14467	3.88633
21	2	15.1a	M	TYMP	6hr	0.5	0.765333	0.273333	3.8635
22	2	15.1f	F	TYMP	6hr	0.5	0.5065	0.2655	3.1575
23	2	15.1g	F	TYMP	6hr	0.5	1.058	0.806167	2.58083
24	1	14.1f	F	TYMP	baseline	0.5	7.91633	5.338	4.30133
25	2	14.1g	F	TYMP	baseline	0.5	10.9468	7.93667	9.20783
26	1	14.1h	F	GFP	baseline	0.5	5.95683	4.56783	2.82317
27	2	14.1i	F	GFP	baseline	0.5	7.88017	6.93617	4.92517
28	1	15.2a	M	TYMP	baseline	0.5	5.86	4.42067	4.82167
29	2	15.2b	M	TYMP	baseline	0.5	6.04	4.584	5.44733
30	1	15.2c	M	GFP	baseline	0.5	5.89783	4.33067	3.41633
31	2	15.2d	M	GFP	baseline	0.5	8.39867	6.389	5.88433
32	1	14.1f	F	TYMP	24hrs	0.5	0.538333	0.289	3.88267
33	2	14.1g	F	TYMP	24hrs	0.5	0.781	0.371833	4.94
34	1	14.1h	F	GFP	24hrs	0.5	10.0393	7.06617	3.60583
35	2	14.1i	F	GFP	24hrs	0.5	6.19517	4.42533	4.53683
36	1	15.2a	M	TYMP	24hrs	0.5	0.621333	0.270833	3.39217
37	2	15.2b	M	TYMP	24hrs	0.5	0.830333	0.399	5.63667
38	1	15.2c	M	GFP	24hrs	0.5	6.69783	4.54033	5.81567
39	2	15.2d	M	GFP	24hrs	0.5	6.36433	4.79467	3.10933
40	1	12.2a	M	TYMP	baseline	0.5	3.86417	3.13417	3.9505
41	1	13.2d	F	TYMP	baseline	0.5	7.13217	4.97333	2.89867
42	1	13.2e	F	GFP	baseline	0.5	7.83983	6.474	4.7245
43	2	14.1b	M	TYMP	baseline	0.5	6.1775	4.84933	3.76967
44	1	14.1c	M	GFP	baseline	0.5	6.573	4.44283	4.13633
45	2	14.1d	M	GFP	baseline	0.5	7.36333	5.47017	4.60417
46	2	16.3j	F	GFP	baseline	0.5	6.7435	5.61417	2.1675
47	2	16.3k	F	TYMP	baseline	0.5	8.54383	6.59567	2.6115
48	1	12.2a	M	TYMP	24hrs	0.5	0.535333	0.276	5.16617
49	1	13.2d	F	TYMP	24hrs	0.5	0.740333	0.378333	5.53183
50	1	13.2e	F	GFP	24hrs	0.5	6.81883	4.90367	3.26133
51	2	14.1b	M	TYMP	24hrs	0.5	0.643167	0.276	4.45833
52	1	14.1c	M	GFP	24hrs	0.5	4.54217	3.54133	4.801
53	2	14.1d	M	GFP	24hrs	0.5	4.51567	3.48717	4.08333
54	2	16.3j	F	GFP	24hrs	0.5	8.8265	6.49233	4.13533
55	2	16.3k	F	TYMP	24hrs	0.5	0.636167	0.364833	4.9295
56	2	13.2a	M	TYMP	baseline	0.5	5.45633	4.478	4.58683
57	2	13.2b	M	GFP	baseline	0.5	5.01283	4.35417	4.65817
58	1	16.3f	M	GFP	baseline	0.5	5.82083	3.24167	3.60067
59	1	16.3g	M	TYMP	baseline	0.5	6.8355	4.2175	3.05817
60	2	16.3h	F	TYMP	baseline	0.5	8.58817	6.56667	4.28117
61	1	16.3i	F	GFP	baseline	0.5	7.64017	5.4505	3.50967
62	2	23.1c	F	GFP	baseline	0.5	6.61983	5.3045	1.662
63	1	23.1d	F	TYMP	baseline	0.5	6.62967	5.161	2.3185
64	2	13.2a	M	TYMP	24hrs	0.5	0.689833	0.333833	4.61167
65	2	13.2b	M	GFP	24hrs	0.5	4.73183	3.52617	3.20433
66	1	16.3f	M	GFP	24hrs	0.5	5.9595	3.91467	3.1195
67	1	16.3g	M	TYMP	24hrs	0.5	0.892	0.5745	3.28517
68	2	16.3h	F	TYMP	24hrs	0.5	0.852833	0.422333	5.71217
69	1	16.3i	F	GFP	24hrs	0.5	7.3025	5.25417	3.13967
70	2	23.1c	F	GFP	24hrs	0.5	9.35	7.10683	3.35317
71	1	23.1d	F	TYMP	24hrs	0.5	0.936667	0.381167	6.07967
72	2	12.2a	M	TYMP	7d	0.5	0.530833	0.298667	3.424
73	1	14.1b	M	TYMP	7d	0.5	0.278167	0.491667	6.26883
74	1	13.2d	F	TYMP	7d	0.5	0.556333	0.536333	3.326
75	2	16.3k	F	TYMP	7d	0.5	0.828667	0.539	6.21733
76	1	16.2a	M	TYMP	10d	0.5	1.59867	1.85517	3.10533
77	2	12.2e	F	TYMP	10d	0.5	1.72683	2.77617	5.8745
78	2	13.1d	M	TYMP	10d	0.5	0.765833	0.5535	8.44467
79	1	12.1e	F	TYMP	10d	0.5	4.19733	4.96467	3.962
80	2	23.1d	F	TYMP	7d	0.5	0.5145	0.4345	5.06433
81	1	16.3h	F	TYMP	14d	0.5	1.181	1.84733	3.814
82	1	13.2a	M	TYMP	14d	0.5	0.7395	0.8385	4.04417
83	2	16.3g	M	TYMP	14d	0.5	1.7605	2.04733	3.22383
84	2	12.2e	F	TYMP	21d	0.5	6.78	7.34317	3.864
85	1	16.2f	F	TYMP	21d	0.5	6.7605	6.33967	4.8675
86	1	16.2a	M	TYMP	21d	0.5	6.28983	4.74683	5.1075
87	2	16.2c	M	TYMP	21d	0.5	5.04783	4.872	5.08417
88	2	13.1d	M	TYMP	28d	0.5	3.87433	3.68633	6.965
89	2	13.1e	M	TYMP	28d	0.5	4.35983	3.80683	5.21717
90	1	13.1f	M	TYMP	28d	0.5	3.874	3.45233	4.78983
91	1	16.1a	M	TYMP	28d	0.5	4.479	4.21467	3.8825
92	1	13.1h	F	TYMP	28d	0.5	5.83467	5.61067	6.62167
93	1	15.2g	F	TYMP	28d	0.5	4.2345	3.98333	2.831
94	2	15.2h	F	TYMP	28d	0.5	5.618	4.90667	4.39067
95	2	12.1e	F	TYMP	28d	0.5	7.0245	5.485	7.268
96	2	16.3b	M	TYMP	24hr	0.25	0.906667	0.380667	4.25817
97	1	16.3c	M	TYMP	24hr	0.25	0.694333	0.426667	4.00567
98	1	19.1e	F	TYMP	24hr	0.25	0.5175	0.289333	3.48533
99	2	19.1f	F	TYMP	24hr	0.25	0.7695	0.392333	4.7265
100	1	16.3d	M	TYMP	7d	0.25	0.705667	0.7255	3.54467
101	1	19.1a	M	TYMP	7d	0.25	0.338667	0.354833	3.70217
102	2	22.1e	F	TYMP	7d	0.25	0.742667	1.134	3.29217
103	2	12.3h	F	TYMP	7d	0.25	0.630333	0.611833	2.552
104	2	16.3c	M	TYMP	10d	0.25	1.54383	1.06717	4.50383
105	1	16.3e	M	TYMP	10d	0.25	1.3615	1.04167	5.10233
106	1	19.1f	F	TYMP	10d	0.25	1.06283	1.0795	6.88233
107	2	23.1b	F	TYMP	10d	0.25	0.719667	0.829833	4.41333
108	1	19.1d	M	TYMP	14d	0.25	1.78783	1.96933	4.60783
109	2	19.1b	M	TYMP	14d	0.25	2.00167	2.231	3.94167
110	1	17.1f	F	TYMP	14d	0.25	1.49083	2.0495	6.4415
111	2	17.1d	F	TYMP	14d	0.25	5.048	5.56883	4.62733
112	1	16.3a	M	TYMP	24hr	0.125	1.17433	0.7425	4.93683
113	2	20.1a	M	TYMP	24hr	0.125	1.78017	1.79383	5.09133
114	1	21.1d	F	TYMP	24hr	0.125	0.950667	0.596833	7.306
115	2	12.3g	F	TYMP	24hr	0.125	0.908333	0.559333	4.61433
116	2	12.3c	M	TYMP	7d	0.125	4.2395	4.86533	7.45633
117	1	16.3a	M	TYMP	7d	0.125	1.39083	1.4145	5.1915
118	2	21.1b	F	TYMP	7d	0.125	1.97367	2.36817	7.49333
119	1	12.3f	F	TYMP	7d	0.125	1.51767	2.02283	4.46317
120	1	20.1a	M	TYMP	10d	0.125	4.55267	3.67483	2.90567
121	2	23.1a	M	TYMP	10d	0.125	1.474	1.81917	5.60017
122	2	20.1c	F	TYMP	10d	0.125	2.18417	2.943	3.61633
123	1	12.3g	F	TYMP	10d	0.125	1.2325	2.02783	4.791
124	1	12.3e	M	TYMP	14d	0.125	2.74367	3.0005	5.33217
125	2	22.1d	M	TYMP	14d	0.125	2.36833	2.80833	3.934
126	1	14.2h	F	TYMP	14d	0.125	4.10967	4.8815	6.47167
127	2	21.1c	F	TYMP	14d	0.125	2.33583	3.538	4.57767

### Sheet: Subcutaneous
Sample	Batch	Mouse ID	Sex	mRNA	Time	Dose (mg/kg)	dThd (uM)	dUrd (uM)	rUrd (uM)
128	3	14.2e	M	TYMP	24hr	2	9.78467	2.94783	4.20217
129	3	17.1c	M	TYMP	24hr	2	13.1667	4.35867	7.446
130	3	20.2f	F	TYMP	24hr	2	1.1415	1.28783	4.97883
131	3	21.2g	F	TYMP	24hr	2	1.79467	1.3985	5.52967
132	3	12.4a	M	TYMP	24hr	1	2.42033	2.75833	6.145
133	3	16.4d	M	TYMP	24hr	1	2.66683	2.828	6.64017
134	3	22.2d	F	TYMP	24hr	1	1.42217	1.50083	9.113
135	3	22.2e	F	TYMP	24hr	1	2.29167	2.03733	8.771
136	3	18.3a	M	TYMP	24hr	2 + rHuPH20	6.961	0.728	7.1155
137	3	18.3b	M	TYMP + SPAM1	24hr	2 each	1.24767	1.33217	8.398
140	3	19.2g	M	TYMP	24hr	2 + rHuPH20	1.262	0.7875	6.69533
141	3	21.2a	M	TYMP + SPAM1	24hr	2 each	2.344	2.84333	10.6903
142	3	22.2b	M	TYMP	24hr	2 + rHuPH20	1.80033	1.81383	6.11317
143	3	22.2c	M	TYMP + SPAM1	24hr	2 each	1.1975	1.09767	9.14117
144	3	14.2e	M	TYMP	baseline	2	6.173	5.36733	4.81017
145	3	17.1c	M	TYMP	baseline	2	5.30117	4.72783	7.38533
146	3	20.2f	F	TYMP	baseline	2	16.0625	9.78633	4.96483
147	3	21.2g	F	TYMP	baseline	2	46.065	12.3605	6.49317
148	3	12.4a	M	TYMP	baseline	1	26.742	5.33233	4.63583
149	3	16.4d	M	TYMP	baseline	1	11.1403	6.19683	6.17033
150	3	22.2d	F	TYMP	baseline	1	13.1692	11.9328	10.5078
151	3	22.2e	F	TYMP	baseline	1	17.3037	12.6633	8.25233
152	3	18.3a	M	TYMP	baseline	2 + rHuPH20	24.0268	6.4815	6.06517
153	3	18.3b	M	TYMP + SPAM1	baseline	2 each	8.45433	5.9445	4.50633
156	3	19.2g	M	TYMP	baseline	2 + rHuPH20	5.0045	4.277	5.24233
157	3	21.2a	M	TYMP + SPAM1	baseline	2 each	7.26717	6.88333	7.425
158	3	22.2b	M	TYMP	baseline	2 + rHuPH20	8.76967	7.76617	8.51483
159	3	22.2c	M	TYMP + SPAM1	baseline	2 each	7.24317	6.39483	6.67733
