## Supplementary material for "mRNA-LNP therapy restores systemic nucleoside imbalance in a mitochondrial DNA depletion syndrome": Table S4

### Sheet: Serum biochemistry
		0.5mg/kg IV						50-200	50-200	0.8-50.0	18-2200	0.6-45.0	15-120	7-60	1.0-5.0	0.3-6.4	3-500	5-1500	0.5-18.0	0.1-11.3
mRNA	Genotype	Mouse ID/sample name	Dose	Sex	Time	Sample vol (ul)	LIH Index	Na (mmol/L)	Cl (mmol/L)	Urea (mmol/L)	Creat (umol/L)	Glu (mmol/L)	TP (g/L)	Alb (g/L)	Ca (mmol/L)	PO4 (mmol/L)	ALT (IU/L)	ALP (U/L)	Chol (mmol/L)	Trigs (mmol/L)
GFP	MNGIE	15.1e	0.5mg/kg	F	24hr	130	HEM ++++	149	108	10.2	30	11.5	46	27	NA	3	400	56	2	0.8
GFP	MNGIE	15.1h	0.5mg/kg	F	24hr	90	HEM ++++	156	106	10.3	32	14	45	28	NA	4.4	427	51	2	0.7
GFP	MNGIE	15.1b	0.5mg/kg	M	24hr	175	HEM ++++	155	105	9.4	31	11.5	50	26	NA	2.6	251	31	3.1	1.1
GFP	MNGIE	15.1c	0.5mg/kg	M	24hr	230	HEM +++	148	106	8.4	31	15.5	46	25	NA	2.1	53	44	2.6	0.9
TYMP	MNGIE	15.1f	0.5mg/kg	F	24hr	145	HEM +++	161	108	10.2	30	11.5	46	27	NA	2.9	455	36	1.8	0.6
TYMP	MNGIE	15.1a	0.5mg/kg	M	24hr	115	HEM +++++	146	104	8.6	31	12.2	47	25	NA	3.6	352	30	2.6	1
TYMP	MNGIE	15.1d	0.5mg/kg	M	24hr	150	HEM +++	154	106	6.9	31	14	42	22	NA	2.6	130	31	2.6	0.6
GFP	MNGIE	14.1h	0.5mg/kg	F	7d	120	HEM +++++	146	110	7.7	32	8.8	49	30	2	3.4	50	88	2	0.8
GFP	MNGIE	14.1i	0.5mg/kg	F	7d	140	HEM ++++	158	115	6.9	31	7.2	47	29	2.1	3.7	495	71	1.4	0.6
GFP	MNGIE	15.2c	0.5mg/kg	M	7d	200	HEM ++++	148	111	8.8	36	11	49	27	2.1	2.8	59	55	2.3	0.7
GFP	MNGIE	15.2d	0.5mg/kg	M	7d	180	HEM ++++	147	101	8.1	35	11.9	45	24	1.8	3.6	410	47	2.7	1.3
TYMP	MNGIE	14.1f	0.5mg/kg	F	7d	150	HEM ++++	147	108	9.1	29	9.9	45	25	1.9	2.8	256	68	2.3	0.8
TYMP	MNGIE	14.1g	0.5mg/kg	F	7d	150	HEM +++++	150	108	9.1	33	9.8	44	26	1.7	4.3	1690	56	1.9	0.6
TYMP	MNGIE	15.2a	0.5mg/kg	M	7d	170	HEM +++	148	106	9.8	36	13.2	44	26	2.1	3	295	51	2	1
TYMP	MNGIE	15.2b	0.5mg/kg	M	7d	125	HEM ++++	158	116	10.2	31	11.7	48	29	2.1	3.2	342	79	2	1
GFP	MNGIE	12.1f	0.5mg/kg	F	28d	175	HEM +++	152	110	8.2	27	10.8	46	25	2.2	3	503	74	1.6	1.1
GFP	MNGIE	15.2i	0.5mg/kg	F	28d	200	HEM +++	150	106	10.4	33	12.8	44	26	2.1	2.4	529	65	1.5	1.1
GFP	MNGIE	9.4a	0.5mg/kg	M	28d	170	HEM +++	156	111	10.2	30	11.2	47	26	2.1	3.2	568	36	2.1	1
GFP	MNGIE	13.1b	0.5mg/kg	M	28d	160	HEM +++	153	111	10	31	10	51	29	2.13333	3.33333	691	49	2.13333	0.933333
TYMP	MNGIE	12.1e	0.5mg/kg	F	28d	190	HEM +++	153	112	8.2	28	9.3	44	25	2	3.6	366	67	1.5	0.7
TYMP	MNGIE	13.1h	0.5mg/kg	F	28d	160	HEM ++++	152	111	9.46667	32	9.46667	44	27	2	3.33333	767	53	1.6	0.666667
TYMP	MNGIE	16.1a	0.5mg/kg	M	28d	160	HEM ++	154	112	9	29	11.1	47	26	2.2	2.6	219	41	1.9	0.9
TYMP	MNGIE	13.1f	0.5mg/kg	M	28d	169	HEM ++++	155	114	9.76444	33	9.76444	50	28	1.75259	3.25481	1682	25.037	2.37852	1.00148
TYMP	MNGIE	12.3h	0.25mg/kg	F	7d	238	HEM +++++	149	108	5.9	31	9.7	46	27	1.8	3.7	942	64	1.9	0.7
TYMP	MNGIE	17.1e	0.25mg/kg	F	7d	200	HEM +++++	160	112	7.9	36	7.5	47	28	1.6	4.6	1382	19	1.9	0.7
TYMP	MNGIE	16.3b	0.25mg/kg	M	7d	160	HEM ++++	154	110	7.9	33	10.8	51	27	2.1	3.1	615	43	2.2	1
TYMP	MNGIE	19.1c	0.25mg/kg	M	7d	160	HEM +++	153	109	7.9	29	11.6	48	27	2.2	2.7	413	46	2.3	1.1
TYMP	MNGIE	14.2g	0.125mg/kg	F	7d	167	HEM +++	152	107	10	40	11.0667	45	28	2.13333	3.2	671	83	1.6	0.933333
TYMP	MNGIE	21.1b	0.125mg/kg	F	7d	173	HEM ++	151	109	7.2	27	9.46667	41	24	2.26667	3.33333	364	67	1.33333	1.06667
TYMP	MNGIE	22.1c	0.125mg/kg	M	7d	265	HEM ++	151	112	9.3	31	12.4	42	23	2.1	2.9	53	44	1.8	0.8
TYMP	MNGIE	12.3c	0.125mg/kg	M	7d	190	HEM ++++	149	108	9.4	32	13.9	46	24	2.1	4.2	361	37	2.3	1
Sham	WT	M01489949	Sham	F	24hr	167	HEM +++	152	111	10.2667	28	13.2	48	29	2.26667	3.6	525	92	1.6	1.06667
Sham	WT	M01489951	Sham	F	24hr	167	HEM ++	147	111	8.13333	28	14.8	45	28	2.26667	3.2	64	89	1.73333	0.8
Sham	WT	M01489958	Sham	M	24hr	300	HEM +	153	114	9.5	31	10.7	44	25	2.2	2.7	44	80	1.6	0.4
Sham	WT	M01489959	Sham	M	24hr	190	HEM +++	154	112	10.1	30	13.1	49	27	2.2	2.9	446	62	2.1	1.3
GFP	WT	M01489952	0.5mg/kg	F	7d	160	HEM +++++	146	105	9.3	28	10.5	47	27	1.9	4	1371	63	2.2	0.9
GFP	WT	M01489954	0.5mg/kg	F	7d	160	HEM +++++	150	111	7.6	27	11.8	49	29	2	3.1	859	77	2.1	0.7
GFP	WT	M01489961	0.5mg/kg	M	7d	150	HEM ++++	151	106	10.9	30	14.7	51	27	2.4	3.7	219	59	2.2	0.9
GFP	WT	M01489963	0.5mg/kg	M	7d	160	HEM ++++	149	105	11.8	30	13.6	48	27	2.1	3.7	480	50	2.2	1
GFP	MNGIE	19.2i	2mg/kg	F	24hr	170	HEM +++	154	111	10.6	30	11.6	49	27	2.1	3.6	497	62	2.6	0.5
GFP	MNGIE	20.2e	2mg/kg	F	24hr	101	HEM +++	144	104	8.53333	37	12.5333	44	27	2.13333	3.46667	298.667	73.3333	1.73333	0.8
GFP	MNGIE	14.2d	2mg/kg	M	24hr	228	HEM +++++	153	108	7.2	30	12.8	52	27	2.1	3.4	560	33	3	0.6
GFP	MNGIE	17.1b	2mg/kg	M	24hr	147	HEM ++++	151	110	7.8	28	9.9	46	24	2.1	3	280	28	2.9	0.7
TYMP	MNGIE	20.2f	2mg/kg	F	24hr	173	HEM +++	109	79	7.7	21	7.2	32	19	1.4	2.8	270	45	1.4	0.4
TYMP	MNGIE	21.2g	2mg/kg	F	24hr	137	HEM ++++	154	112	10.4	29	9.4	51	27	2	3.6	389	72	2.1	0.5
TYMP	MNGIE	14.2e	2mg/kg	M	24hr	148	HEM ++++	152	110	8.5	30	9.7	50	26	2.1	3.2	378	31	3.2	0.7
TYMP	MNGIE	17.1c	2mg/kg	M	24hr	240	HEM +++	153	110	7.4	28	10.7	48	23	2.1	3.3	314	30	3	0.7
GFP	MNGIE	12.4b	2mg/kg	F	7d	146	HEM ++	151	107	9.33333	29	16.2667	47	28	2.26667	3.06667	417	80	1.6	0.666667
GFP	MNGIE	12.4c	2mg/kg	F	7d	150	HEM ++	150	111	8.9	30	17.5	45	26	2.2	3.2	50	87	1.6	0.7
GFP	MNGIE	16.4b	2mg/kg	M	7d	150	HEM ++++	148	105	10.3	34	15.1	46	25	1.9	4.7	887	59	2.1	2
GFP	MNGIE	22.1b	2mg/kg	M	7d	140	HEM ++++	150	107	9.4	29	14.1	46	26	2.1	3.8	343	31	2.2	1.2
TYMP	MNGIE	14.2f	2mg/kg	F	7d	160	HEM ++++	150	107	9.9	32	12.4	46	27	2.1	3.5	563	60	1.8	1.1
TYMP	MNGIE	16.4f	2mg/kg	F	7d	134	HEM ++++	145	107	6.66667	33	10	43	25	1.86667	5.6	859	89	1.86667	1.06667
TYMP	MNGIE	22.1a	2mg/kg	M	7d	134	HEM ++++	204	145	11.2	37	17.2	63	33	2.8	5.33333	897	48	3.06667	1.86667
TYMP	MNGIE	22.2d	1mg/kg	F	24hr	145	HEM ++++	146	106	8.9	25	9.9	44	25	2.1	3.7	428	68	2	0.6
TYMP	MNGIE	22.2e	1mg/kg	F	24hr	140	HEM ++	149	107	9.6	24	10.2667	43	24	2	3.2	549	72	1.73333	0.4
TYMP	MNGIE	12.4a	1mg/kg	M	24hr		HEM ++++	113	79	6.7	22	8.1	38	19	1.6	2.3	227	18	2.5	0.6
TYMP	MNGIE	16.4d	1mg/kg	M	24hr	113	HEM +++	145	107	9.6	41	13.8667	47	25	2.26667	2.8	84	16	1.13333	0.4
TYMP	MNGIE	19.2h	1mg/kg	F	7d	140	HEM ++++	153	108	8.6	31	13.9	43	26	2	4.2	954	70	1.8	0.6
TYMP	MNGIE	20.2d	1mg/kg	F	7d	160	HEM ++++	148	105	8.93333	24	8.4	44	25	1.73333	4.13333	1568	68	1.73333	0.666667
TYMP	MNGIE	16.4c	1mg/kg	M	7d	140	HEM ++++	153	110	7	29	12.5	47	28	2.1	3.6	340	31	2	1.3
TYMP	MNGIE	16.4e	1mg/kg	M	7d	160	HEM ++++	152	112	7.1	30	11.5	48	26	2	3	176	71	1.8	0.8
TYMP + HP	MNGIE	18.3a	2mg TYMP + rHuPH20	M	24hr	146	HEM ++++	149	104	7.6	29	11.0667	48	25	2	3.33333	547	33.3333	2.93333	1.2
TYMP + HP	MNGIE	19.2g	2mg TYMP + rHuPH20	M	24hr	73	HEM ++++	147	103	6.13333	29	9.33333	53	27	1.86667	3.46667	525	19	2.66667	0.533333
TYMP + HP	MNGIE	22.2b	2mg TYMP + rHuPH20	M	24hr	217	HEM +++	149	109	6.7	25	7.5	45	23	2	2.5	262	46	1.9	0.6
TYMP + HP	MNGIE	20.2c	2mg TYMP + rHuPH20	M	7d	176	HEM +++++	151	105	8.26667	28	12.1333	51	28	2.13333	3.6	519	25	2.8	0.933333
TYMP + HP	MNGIE	21.2b	2mg TYMP + rHuPH20	M	7d	160	HEM ++++	151	106	9.4	25	10.9	43	23	1.8	3.5	868	29	2.5	0.8
TYMP + HM	MNGIE	18.3b	2mg TYMP + 2mg SPAM1	M	24hr	165	HEM +++++	144	103	8.4	31	8.8	48	25	1.6	3.1	608	4	4.3	1.1
TYMP + HM	MNGIE	21.2a	2mg TYMP + 2mg SPAM1	M	24hr	150	HEM ++++	150	112	9.2	26	7.4	41	23	1.9	2.8	463	26	2.2	0.8
TYMP + HM	MNGIE	22.2c	2mg TYMP + 2mg SPAM1	M	24hr	154	HEM ++++	154	111	8.1	30	8.2	43	23	2	2.8	310	38	2.5	0.9
TYMP + HM	MNGIE	21.2c	2mg TYMP + 2mg SPAM1	M	7d	190	HEM ++++	146	107	7.9	30	12	46	25	1.9	4.1	832	37	2.3	1.1
TYMP + HM	MNGIE	22.2a	2mg TYMP + 2mg SPAM1	M	7d	184	HEM +++	152	108	8	29	12	45	24	2.2	4	468	41	2.3	1.6
